# A parametrized computational framework for description and design of genetic circuits of morphogenesis based on contact-dependent signaling and changes in cell-cell adhesion

**DOI:** 10.1101/784496

**Authors:** Calvin Lam, Sajeev Saluja, George Courcoubetis, Josquin Courte, Dottie Yu, Christian Chung, Leonardo Morsut

## Abstract

Synthetic development is a nascent field of research that uses the tools of synthetic biology to design genetic programs directing cellular patterning and morphogenesis in higher eukaryotic cells, such as mammalian cells. One specific example of such synthetic genetic programs was based on cell-cell contact-dependent signaling using synthetic Notch pathways, and was shown to drive formation of multilayered spheroids by modulating cell-cell adhesion via differential expression of cadherin-family proteins. The design method for these genetic programs relied on trial and error, which limited the number of possible circuits and parameter ranges that could be explored. Here we build a parametrized computational framework that, given a cellcell communication network driving changes in cell adhesion and initial conditions as inputs, predicts developmental trajectories. We first built a general computational framework where contact-dependent cell-cell signaling networks and changes in cell-cell adhesion could be designed in a modular fashion. We then use a set of available *in vitro* results (that we call the “training set” in analogy to similar pipelines in the machine learning field) to parametrize the computational model with values for adhesion and signaling. We then show that this parametrized model can qualitatively predict experimental results from a “testing set” of available *in vitro* data that varied the genetic network in terms of adhesion combinations, initial number of cells and even changes to the network architecture. Finally, this parametrized model is used to recommend novel network implementation for the formation of a 4-layered structure that has not been reported previously. The framework that we develop here could function as a testing ground to identify the reachable space of morphologies that can be obtained by controlling contact-dependent cell-cell communications and adhesion. Additionally, we discuss how the model could be expanded to include other forms of communication or effectors for the computational design of the next generation of synthetic developmental trajectories.
