## Supplementary material for "A parametrized computational framework for description and design of genetic circuits of morphogenesis based on contact-dependent signaling and changes in cell-cell adhesion": Table S1

### Sheet: Sheet1
Basic cell behaviors	Temperature (motility)		T0	100
			ζ	0.5
Signaling	Ligand production		γ	10000
			ξ	1000
	Ligand/Reporter at time zero	Circuits without inhibition signaling	L(0)	0
		Lateral Inhibition	L(0)	7000
	Receptor activation
			κ	25000
			cell B
			β	1750
			ε	1000
			B→ B' threshold	5263	A'→ A threshold (when present)	5263
			cell A
			β	921.181
			ε	526.389
			A→ A' threshold	5301	A→ A' threshold (when present)	5301
Deformation			strongly adhesive cells (J in 0-39 range)
			λSur=λVol	1
			weakly adhesive cells (J in 40-49 range)
			λSur=λVol	2.2
Mitosis	Cell shape at time zero		mean radius	3
	and immediate post division		stdev radius	0.5
	Cell growth over time		a	-3*10^-3.88
			b	4*10^-3.88
